# Development of a network formation assay for developmental neurotoxicity hazard screening using 3D human iPSC derived BrainSpheres

**DOI:** 10.1101/2025.06.03.657699

**Authors:** SL Boyd, Mayil Vahanan M, J Monroe, JA Conley, KE Carstens, TJ Shafer

**Affiliations:** Center for Computational Toxicology and Exposure, USA Environmental Protection Agency, Research Triangle Park, NC; Oak Ridge Institute for Science and Education, Oak Ridge, TN

## Abstract

Exposure of the developing brain to environmental neurotoxicants can result in permanent alterations in structure and/or function. To investigate the effects of chemical exposures on neurodevelopment, the human induced-pluripotent stem cell (iPSC)-derived neural BrainSphere model has been utilized due to its ability to form mature neuronal populations and exhibit spontaneous electrical activity. To model network formation for developmental neurotoxicity screening, developing BrainSpheres were plated on high-density microelectrode arrays (hdMEA) three weeks after beginning differentiation. Starting two days post-plating, BrainSpheres were treated three times per week with compounds known to disrupt *in vitro* network formation (i.e. assay positive controls; loperamide, dieldrin and deltamethrin), or with an assay negative control, glyphosate, expected to have no effect. For 29 days, BrainSphere activity was recorded to measure neural network activity, general activity, and features of action potential propagation. Concentration-dependent disruption in neural network formation was observed for positive controls at concentrations below cytotoxicity. Dieldrin, deltamethrin, and loperamide exposure disrupted several features of general activity, neural network formation, and action potential propagation. BrainSpheres on hdMEAs detected chemically induced perturbations in neural network formation and may represent a valuable complex *in vitro* model useful for developmental neurotoxicity screening.
