## Supplemental File 7 for "Development of a network formation assay for developmental neurotoxicity hazard screening using 3D human iPSC derived BrainSpheres"

Chemical	Endpoint	p_value
Deltamethrin	BurstFreq	0.125
Deltamethrin	BurstPeak_Mean	0.0625
Deltamethrin	ClusterFreq	0.0625
Deltamethrin	CountsperCluster	0.625
Deltamethrin	Duration	0.125
Deltamethrin	IBI	0.3125
Deltamethrin	ICI	0.125
Deltamethrin	ISI_mean	1
Deltamethrin	SPB_Mean	0.625
Deltamethrin	activeArea	0.09375
Deltamethrin	amplitude_mean	0.4375
Deltamethrin	burstDur	0.3125
Deltamethrin	firingRate_mean	0.3125
Dieldrin	BurstFreq	0.125
Dieldrin	BurstPeak_Mean	0.25
Dieldrin	ClusterFreq	0.125
Dieldrin	CountsperCluster	0.375
Dieldrin	Duration	0.125
Dieldrin	IBI	0.875
Dieldrin	ICI	1
Dieldrin	ISI_mean	0.25
Dieldrin	SPB_Mean	0.875
Dieldrin	activeArea	1
Dieldrin	amplitude_mean	0.625
Dieldrin	burstDur	0.375
Dieldrin	firingRate_mean	0.875
Glyphosate	BurstFreq	0.46875
Glyphosate	BurstPeak_Mean	0.9375
Glyphosate	ClusterFreq	0.109375
Glyphosate	CountsperCluster	0.21875
Glyphosate	Duration	0.296875
Glyphosate	IBI	0.21875
Glyphosate	ICI	0.0625
Glyphosate	ISI_mean	0.3125
Glyphosate	SPB_Mean	0.15625
Glyphosate	activeArea	0.03125
Glyphosate	amplitude_mean	0.15625
Glyphosate	burstDur	0.375
Glyphosate	firingRate_mean	0.21875
Loperamide	BurstFreq	0.25
Loperamide	BurstPeak_Mean	0.25
Loperamide	ClusterFreq	0.75
Loperamide	CountsperCluster	0.25
Loperamide	Duration	0.25
Loperamide	IBI	0.25
Loperamide	ICI	0.25
Loperamide	ISI_mean	0.375
Loperamide	SPB_Mean	0.25
Loperamide	activeArea	0.125
Loperamide	amplitude_mean	0.125
Loperamide	burstDur	0.5
Loperamide	firingRate_mean	0.125
Deltamethrin	amplitudeInitSite_mean_neuron	0.5
Deltamethrin	neuronFiringRate_mean_neuron	1
Deltamethrin	totNoSpikes_mean_neuron	1
Dieldrin	amplitudeInitSite_mean_neuron	1
Dieldrin	branchConductionVel_mean_branch	1
Dieldrin	branchLen_mean_branch	1
Dieldrin	completeness_mean_branch	1
Dieldrin	conductionVelFit_mean_branch	1
Dieldrin	distFromInitSite_mean_branch	1
Dieldrin	latFromInitSite_mean_branch	1
Dieldrin	longestBranchLen_mean_neuron	1
Dieldrin	longestDistFromInitSite_mean_neuron	1
Dieldrin	longestLat_mean_neuron	1
Dieldrin	neuronConductionVel_mean_neuron	1
Dieldrin	neuronFiringRate_mean_branch	1
Dieldrin	neuronFiringRate_mean_neuron	1
Dieldrin	spikesNoPerConfig_mean_mean_branch	1
Dieldrin	totNoSpikes_mean_branch	1
Dieldrin	totNoSpikes_mean_neuron	1
Dieldrin	totalAxonLen_mean_neuron	1
Glyphosate	amplitudeInitSite_mean_neuron	0.15625
Glyphosate	branchConductionVel_mean_branch	0.4375
Glyphosate	branchLen_mean_branch	1
Glyphosate	completeness_mean_branch	1
Glyphosate	conductionVelFit_mean_branch	0.84375
Glyphosate	distFromInitSite_mean_branch	0.84375
Glyphosate	fisherProjectionDistance_mean_branch	1
Glyphosate	latFromInitSite_mean_branch	0.6875
Glyphosate	longestBranchLen_mean_neuron	0.5625
Glyphosate	longestDistFromInitSite_mean_neuron	0.3125
Glyphosate	longestLat_mean_neuron	0.6875
Glyphosate	neuronConductionVel_mean_neuron	0.09375
Glyphosate	neuronFiringRate_mean_branch	0.84375
Glyphosate	neuronFiringRate_mean_neuron	0.5625
Glyphosate	silhouetteScore_mean_branch	0.6875
Glyphosate	spikesNoPerConfig_mean_mean_branch	0.84375
Glyphosate	totNoSpikes_mean_branch	0.84375
Glyphosate	totNoSpikes_mean_neuron	0.84375
Glyphosate	totalAxonLen_mean_neuron	0.84375
Loperamide	amplitudeInitSite_mean_neuron	0.125
Loperamide	branchConductionVel_mean_branch	0.125
Loperamide	branchLen_mean_branch	0.25
Loperamide	completeness_mean_branch	0.875
Loperamide	conductionVelFit_mean_branch	0.625
Loperamide	distFromInitSite_mean_branch	0.625
Loperamide	fisherProjectionDistance_mean_branch	0.75
Loperamide	latFromInitSite_mean_branch	0.625
Loperamide	longestBranchLen_mean_neuron	0.375
Loperamide	longestDistFromInitSite_mean_neuron	0.625
Loperamide	longestLat_mean_neuron	0.875
Loperamide	neuronConductionVel_mean_neuron	0.25
Loperamide	neuronFiringRate_mean_branch	0.875
Loperamide	neuronFiringRate_mean_neuron	0.125
Loperamide	silhouetteScore_mean_branch	0.5
Loperamide	spikesNoPerConfig_mean_mean_branch	0.875
Loperamide	totNoSpikes_mean_branch	0.625
Loperamide	totNoSpikes_mean_neuron	0.125
Loperamide	totalAxonLen_mean_neuron	0.625
