## Supplemental File 6 for "Development of a network formation assay for developmental neurotoxicity hazard screening using 3D human iPSC derived BrainSpheres"

### Sheet: General Activity
name	assay	ac50	hitcall
Deltamethrin	ISI_mean	0.067579	1
Dieldrin	ISI_mean	50	0.987294
Glyphosate	ISI_mean	NA	0.00014674
Loperamide	ISI_mean	NA	0.13954
Deltamethrin	activeArea	9.79474	0.907695
Dieldrin	activeArea	NA	0.887129
Glyphosate	activeArea	NA	0.000292749
Loperamide	activeArea	0.125618	0.953144
Deltamethrin	amplitude_mean	12.3879	0.917258
Dieldrin	amplitude_mean	18.9103	0.990031
Glyphosate	amplitude_mean	NA	0.044883
Loperamide	amplitude_mean	0.297639	0.981075
Deltamethrin	firingRate_mean	92.5316	0.948644
Dieldrin	firingRate_mean	NA	0.78865
Glyphosate	firingRate_mean	NA	0.000382813
Loperamide	firingRate_mean	0.297639	0.952667

### Sheet: Neural Network
name	assay	ac50	hitcall
Deltamethrin	BurstFreq	3.64898	0.999971
Dieldrin	BurstFreq	45.3224	0.999896
Glyphosate	BurstFreq	NA	0.000599931
Loperamide	BurstFreq	0.372886	0.953789
Deltamethrin	BurstPeak_Mean	NA	5.82968660997863e-10
Dieldrin	BurstPeak_Mean	NA	0.000229023
Glyphosate	BurstPeak_Mean	NA	0.000434002
Loperamide	BurstPeak_Mean	NA	0.00510613
Deltamethrin	ClusterFreq	50	0.936205
Dieldrin	ClusterFreq	12.2792	0.975064
Glyphosate	ClusterFreq	NA	8.22518729460287e-06
Loperamide	ClusterFreq	NA	0.134172
Deltamethrin	CountsperCluster	12.1315	0.999994
Dieldrin	CountsperCluster	32.3218	0.999994
Glyphosate	CountsperCluster	NA	7.42154699908214e-08
Loperamide	CountsperCluster	0.0483135	0.999769
Deltamethrin	Duration	12.2186	1
Dieldrin	Duration	31.7942	1
Glyphosate	Duration	NA	0.0345856
Loperamide	Duration	0.0626815	0.999909
Deltamethrin	IBI	NA	1.22311288314915e-09
Dieldrin	IBI	NA	1.66928111763374e-06
Glyphosate	IBI	NA	2.31745191629611e-06
Loperamide	IBI	NA	4.62099420846339e-05
Deltamethrin	ICI	0.989701	0.999539
Dieldrin	ICI	9.23027	0.984989
Glyphosate	ICI	NA	2.55048834963934e-05
Loperamide	ICI	0.00448684	0.99938
Deltamethrin	SPB_Mean	NA	0.0230736
Dieldrin	SPB_Mean	NA	0.0103383
Glyphosate	SPB_Mean	NA	4.16147753045586e-07
Loperamide	SPB_Mean	NA	0.0132215
Deltamethrin	burstDur	NA	0
Dieldrin	burstDur	NA	0.0414888
Glyphosate	burstDur	NA	0.000211358
Loperamide	burstDur	NA	0.0165207

### Sheet: Action Potential Propagation
name	assay	ac50	hitcall	hitc
Deltamethrin	amplitudeInitSite_mean_neuron	12.0552	0.95322	1
Dieldrin	amplitudeInitSite_mean_neuron	NA	0.627414	0
Glyphosate	amplitudeInitSite_mean_neuron	NA	0.241648	0
Loperamide	amplitudeInitSite_mean_neuron	0.332212	1	1
Deltamethrin	branchConductionVel_mean_branch	15	0.933064	1
Dieldrin	branchConductionVel_mean_branch	NA	0.00897767	0
Glyphosate	branchConductionVel_mean_branch	NA	0.0407741	0
Loperamide	branchConductionVel_mean_branch	0.425669	0.999993	1
Deltamethrin	branchLen_mean_branch	NA	0.875509	0
Dieldrin	branchLen_mean_branch	NA	0.0722474	0
Glyphosate	branchLen_mean_branch	NA	0.0253958	0
Loperamide	branchLen_mean_branch	0.318554	1	1
Deltamethrin	completeness_mean_branch	NA	0.542853	0
Dieldrin	completeness_mean_branch	NA	2.28273e-05	0
Glyphosate	completeness_mean_branch	NA	0.00650957	0
Loperamide	completeness_mean_branch	0.425631	0.999997	1
Deltamethrin	conductionVelFit_mean_branch	NA	0.667943	0
Dieldrin	conductionVelFit_mean_branch	NA	0.318824	0
Glyphosate	conductionVelFit_mean_branch	NA	0.237166	0
Loperamide	conductionVelFit_mean_branch	0.470582	0.999999	1
Deltamethrin	distFromInitSite_mean_branch	4.08935	0.968389	1
Dieldrin	distFromInitSite_mean_branch	NA	0.174297	0
Glyphosate	distFromInitSite_mean_branch	NA	0.0670481	0
Loperamide	distFromInitSite_mean_branch	0.204106	0.999534	1
Deltamethrin	fisherProjectionDistance_mean_branch	2.80016	0.999876	1
Dieldrin	fisherProjectionDistance_mean_branch	NA	0.0115065	0
Glyphosate	fisherProjectionDistance_mean_branch	NA	0.0286505	0
Loperamide	fisherProjectionDistance_mean_branch	0.305713	0.999983	1
Deltamethrin	latFromInitSite_mean_branch	NA	0.0395291	0
Dieldrin	latFromInitSite_mean_branch	NA	0.0386544	0
Glyphosate	latFromInitSite_mean_branch	NA	1.22073e-09	0
Loperamide	latFromInitSite_mean_branch	NA	0.0110645	0
Deltamethrin	longestBranchLen_mean_neuron	15	0.965745	1
Dieldrin	longestBranchLen_mean_neuron	NA	0.139512	0
Glyphosate	longestBranchLen_mean_neuron	NA	0.0222519	0
Loperamide	longestBranchLen_mean_neuron	0.311469	1	1
Deltamethrin	longestDistFromInitSite_mean_neuron	2.35477	0.9835	1
Dieldrin	longestDistFromInitSite_mean_neuron	NA	0.135779	0
Glyphosate	longestDistFromInitSite_mean_neuron	NA	0.351482	0
Loperamide	longestDistFromInitSite_mean_neuron	0.22366	0.999648	1
Deltamethrin	longestLat_mean_neuron	NA	0.230175	0
Dieldrin	longestLat_mean_neuron	NA	0.0053783	0
Glyphosate	longestLat_mean_neuron	NA	2.98337e-17	0
Loperamide	longestLat_mean_neuron	0.265805	0.995641	1
Deltamethrin	neuronConductionVel_mean_neuron	NA	0.920797	1
Dieldrin	neuronConductionVel_mean_neuron	NA	0.214823	0
Glyphosate	neuronConductionVel_mean_neuron	NA	0.0446687	0
Loperamide	neuronConductionVel_mean_neuron	0.386216	0.999996	1
Deltamethrin	neuronFiringRate_mean_branch	NA	0.811077	0
Dieldrin	neuronFiringRate_mean_branch	NA	0.000294612	0
Glyphosate	neuronFiringRate_mean_branch	NA	0.371995	0
Loperamide	neuronFiringRate_mean_branch	0.2964	0.999986	1
Deltamethrin	neuronFiringRate_mean_neuron	14.1362	0.999672	1
Dieldrin	neuronFiringRate_mean_neuron	90.4597	0.999846	1
Glyphosate	neuronFiringRate_mean_neuron	NA	0.00526347	0
Loperamide	neuronFiringRate_mean_neuron	0.227369	1	1
Deltamethrin	silhouetteScore_mean_branch	8.328	0.991076	1
Dieldrin	silhouetteScore_mean_branch	NA	0.00228892	0
Glyphosate	silhouetteScore_mean_branch	NA	8.1983e-05	0
Loperamide	silhouetteScore_mean_branch	0.5	0.999843	1
Deltamethrin	spikesNoPerConfig_mean_mean_branch	NA	0.837684	0
Dieldrin	spikesNoPerConfig_mean_mean_branch	NA	0.000756851	0
Glyphosate	spikesNoPerConfig_mean_mean_branch	NA	0.00154144	0
Loperamide	spikesNoPerConfig_mean_mean_branch	0.290004	0.999994	1
Deltamethrin	totNoSpikes_mean_branch	NA	0.869181	0
Dieldrin	totNoSpikes_mean_branch	NA	1.29234e-10	0
Glyphosate	totNoSpikes_mean_branch	NA	9.73846e-06	0
Loperamide	totNoSpikes_mean_branch	0.32739	0.999766	1
Deltamethrin	totNoSpikes_mean_neuron	11.0339	0.999948	1
Dieldrin	totNoSpikes_mean_neuron	50	0.996103	1
Glyphosate	totNoSpikes_mean_neuron	NA	0.00918446	0
Loperamide	totNoSpikes_mean_neuron	0.306072	1	1
Deltamethrin	totalAxonLen_mean_neuron	3.8676	0.941291	1
Dieldrin	totalAxonLen_mean_neuron	NA	0.0197837	0
Glyphosate	totalAxonLen_mean_neuron	NA	0.00375363	0
Loperamide	totalAxonLen_mean_neuron	0.24313	0.999906	1
